# NGSEA: network-based gene set enrichment analysis for interpreting gene expression phenotypes with functional gene sets

**DOI:** 10.1101/636498

**Authors:** Heonjong Han, Sangyoung Lee, Insuk Lee

## Abstract

Gene set enrichment analysis (GSEA) is a popular tool to identify underlying biological processes in clinical samples using their gene expression phenotypes. GSEA measures the enrichment of annotated gene sets that represent biological processes for differentially expressed genes (DEGs) in clinical samples. GSEA may be suboptimal for functional gene sets, however, because DEGs from the expression dataset may not be functional genes *per se* but dysregulated genes perturbed by *bona fide* functional genes. To overcome this shortcoming, we developed network-based GSEA (NGSEA), which measures the enrichment score of functional gene sets using the expression difference of not only individual genes but also their neighbors in the functional network. We found that NGSEA outperformed GSEA in identifying pathway gene sets for matched gene expression phenotypes. We also observed that NGSEA substantially improved the ability to retrieve known anti-cancer drugs from patient-derived gene expression data using drug-target gene sets compared with another method, Connectivity Map. We also repurposed FDA-approved drugs using NGSEA and experimentally validated budesonide as a chemical with anti-cancer effects for colorectal cancer. We, therefore, expect that NGSEA will facilitate both pathway interpretation of gene expression phenotypes and anti-cancer drug repositioning. NGSEA is freely available at www.inetbio.org/ngsea.
