## Supplemental Table 1 for "NGSEA: network-based gene set enrichment analysis for interpreting gene expression phenotypes with functional gene sets"

### Sheet: Sheet1
Supplemental Table 1. Gold standard expression data sets from KEGGdzPathwaysGEO
GEO ID	Pubmed ID	Disease/Target pathway	KEGG ID	Tissue
GSE9476	17910043	Acute myeloid leukemia	hsa05221	Blood, Bone marrow
GSE1297	14769913	Alzheimer’s Disease	hsa05010	Hippocampal CA1
GSE5281	17077275	Alzheimer’s Disease	hsa05010	Brain, Entorhinal Cortex
GSE5281	17077275	Alzheimer’s Disease	hsa05010	Brain, hippocampus
GSE5281	17077275	Alzheimer’s Disease	hsa05010	Brain, Primary visual cortex
GSE4107	17317818	Colorectal Cancer	hsa05210	Mucosa
GSE8671	18171984	Colorectal Cancer	hsa05210	Colon
GSE9348	20143136	Colorectal Cancer	hsa05210	Colon
GSE3585	17045896	Dilated cardiomyopathy	hsa05414	Heart
GSE19728	-	Glioma	hsa05214	Brain
GSE21354	-	Glioma	hsa05214	Brain, Spine
GSE8762	17724341	Huntington’s Disease	hsa05016	Lymphocytes (blood)
GSE18842	20878980	Non-Small Cell Lung Cancer	hsa05223	Lung
GSE19188	20421987	Non-Small Cell Lung Cancer	hsa05223	Lung
GSE15471	19260470	Pancreatic Cancer	hsa05212	Pancreas
GSE16515	19732725	Pancreatic Cancer	hsa05212	Pancreas
GSE20153	20926834	Parkinson’s Disease	hsa05012	Lymphoblasts
GSE20291	15965975	Parkinson’s Disease	hsa05012	Postmortem brain putamen
GSE6956	18245496	Prostate Cancer	hsa05215	Prostate, African-American
GSE6956	18245496	Prostate Cancer	hsa05215	Prostate, Caucasian
GSE14762	19252501	Renal Cancer	hsa05211	Kidney
GSE781	14641932	Renal Cancer	hsa05211	Kidney
GSE3467	16365291	Thyroid Cancer	hsa05216	Thyroid
GSE3678	-	Thyroid Cancer	hsa05216	Thyroid
