## Supplemental Table 2 for "NGSEA: network-based gene set enrichment analysis for interpreting gene expression phenotypes with functional gene sets"

### Sheet: Sheet1
Supplemental Table 2. Cell viability after treatment of budesonide
HCT116	control	50	100	150	200	250
24hrs	100	103.441	92.0737	78.1972	49.2451	34.8579
48hrs	100	100.264	68.1433	51.8367	39.6226	33.9531
72hrs	100	101.793	62.2323	51.4307	25.2307	25.0914
HT-29	control	50	100	150	200	250
24hrs	100	102.107	86.3732	82.6973	49.9883	48.8176
48hrs	100	100.112	75.1651	49.698	45.5542	46.4812
72hrs	100	96.8504	76.3437	35.7343	37.4392	37.1927
* Antiproliferative effect of budesonide on HCT116 and HT-29 cell line (viability of drug treated cell lines at 24, 48 & 72 hrs by MTS assay)
* Each value is the percentage of normalized viability compared to DMSO treated cells.
